# *Wt1* splice isoforms bias lineage programmes during formative pluripotency

**DOI:** 10.64898/2026.04.06.713568

**Authors:** Luis Miguel Cerron-Alvan, Tatiana Firfa, Mattia Pitasi, Anne Löbker, Michelle Huth, Michael Bindl, Leonie Drakos, Triin Laos, Martin Leeb

## Abstract

How transcriptional asymmetry first arises in the epiblast prior to gastrulation remains a central question in mammalian development. During the transition from naïve to formative pluripotency, epiblast cells acquire responsiveness to lineage-inducing cues while already expressing lineage-associated transcriptional programmes. The molecular basis of these asymmetries and whether they reflect stochastic variation or regulated lineage-associated bias remain unclear. Here, using a targeted CRISPRa screen, we identify *Wt1* (Wilms tumor 1) as a previously unrecognized regulator of lineage-associated transcriptional programmes during formative pluripotency. *Wt1* is transiently induced during formative pluripotency *in vitro* and in the pre-gastrulation epiblast *in vivo*, with peak expression coinciding with the emergence of lineage-associated transcriptional biases. Precocious *Wt1* induction overrides the naïve transcriptional network and advances cells toward a post-implantation epiblast identity, whereas *Wt1*-deficient cells remain capable of naïve exit but show impaired acquisition of formative and lineage-associated transcriptional programmes. Genome-wide binding analyses during formative state acquisition show that WT1 engages active regulatory elements of the emerging post-implantation gene regulatory network together with core formative transcription factors, including FOXO1, OTX2 and OCT4. Direct comparison of all four major *Wt1* splice isoforms identifies KTS splice status as the major determinant of divergent anterior/neuroectodermal and posterior/mesodermal transcriptional programmes *in vitro*. In the E5.5 epiblast, *Wt1* expression and splice composition align with lineage-biased transcriptional states, linking isoform usage to anterior transcriptional biases *in vivo*. Isoform-dependent gene expression modules are conserved in human pluripotent cells, indicating that this regulatory logic is preserved across species. Together, our findings indicate that lineage-associated transcriptional programmes diverge during formative pluripotency prior to gastrulation and identify alternative splicing as a mechanism that tunes lineage-associated transcriptional bias.
