## Supplementary Table 1 for "*Wt1* splice isoforms bias lineage programmes during formative pluripotency"

### Sheet: MED_CRISPRa_uNAGs_Phase5.xlsx
id	num	Log2FC	pos|score	-LogPScore	Screen hit CRISPRa FIGs
Vrtn	10	1.6311	7.6969e-12	11.1137	screen hits Log2FC ≥ 0.1 , -LogPscore > 1
Wt1	5	0.92451	5.6134e-06	5.25077	screen hits Log2FC ≥ 0.1 , -LogPscore > 1
Ebna1bp2	5	0.2052	0.012645	1.89808	screen hits Log2FC ≥ 0.1 , -LogPscore > 1
Top1	5	0.36646	0.014027	1.85304	screen hits Log2FC ≥ 0.1 , -LogPscore > 1
Syt11	5	0.12314	0.026463	1.57736	screen hits Log2FC ≥ 0.1 , -LogPscore > 1
Lss	5	0.18074	0.027259	1.56449	screen hits Log2FC ≥ 0.1 , -LogPscore > 1
Btbd17	5	0.28165	0.031334	1.50398	screen hits Log2FC ≥ 0.1 , -LogPscore > 1
Luzp1	5	0.14117	0.033297	1.47759	screen hits Log2FC ≥ 0.1 , -LogPscore > 1
Parp8	5	0.20204	0.036475	1.438	screen hits Log2FC ≥ 0.1 , -LogPscore > 1
Nt5dc2	5	0.16787	0.041271	1.38436	screen hits Log2FC ≥ 0.1 , -LogPscore > 1
Pcdh1	9	0.12391	0.057451	1.2407	screen hits Log2FC ≥ 0.1 , -LogPscore > 1
Dbn1	5	0.20845	0.059772	1.2235	screen hits Log2FC ≥ 0.1 , -LogPscore > 1
Crmp1	10	0.143	0.069061	1.16077	screen hits Log2FC ≥ 0.1 , -LogPscore > 1
Phlda1	5	0.2178	0.075226	1.12363	screen hits Log2FC ≥ 0.1 , -LogPscore > 1
Plcg2	5	0.12449	0.077893	1.1085	screen hits Log2FC ≥ 0.1 , -LogPscore > 1
Sv2a	5	0.19421	0.081531	1.08868	screen hits Log2FC ≥ 0.1 , -LogPscore > 1
Jakmip2	5	0.11846	0.092748	1.0327	screen hits Log2FC ≥ 0.1 , -LogPscore > 1
Pard6b	5	0.14635	0.096309	1.01633	screen hits Log2FC ≥ 0.1 , -LogPscore > 1
Vprbp	5	0.071144	0.0049419	2.30611
Fut1	5	0.095159	0.023024	1.63782
Heatr1	5	-0.14086	0.032341	1.49025
Pus3	5	-0.012626	0.032396	1.48951
Galnt3	5	-0.0091469	0.03609	1.44261
Ing2	5	0.014658	0.039828	1.39981
Rnf217	5	-0.28956	0.04757	1.32267
Rims4	5	0.061497	0.050971	1.29268
Tmem54	5	0.096961	0.052208	1.28226
Morc2a	5	-0.021315	0.054662	1.26231
Non_annotated_mouse	59	0.035892	0.063747	1.19554
Iqsec2	10	0.073665	0.065567	1.18331
Zfp664	5	0.097438	0.065667	1.18265
Kif1a	5	-0.051906	0.071368	1.1465
Trmt5	5	-0.12269	0.072947	1.13699
Ar	5	0.02078	0.074603	1.12724
Dapp1	5	0.080649	0.076569	1.11595
Flywch1	5	0.0094372	0.083781	1.07685
Zbtb12	5	-0.082489	0.08737	1.05864
Eif5a	5	0.066499	0.090947	1.04121
Pcbp4	5	0.067243	0.091572	1.03824
Yipf2	5	-0.12343	0.094514	1.0245
Izumo1	5	-0.047129	0.098069	1.00847
Bckdha	5	-0.044193	0.10113	0.99512
Gabra4	5	0.15391	0.10535	0.977365
Gm514	5	0.16564	0.10783	0.96726
Hells	5	-0.124	0.10852	0.96449
Myef2	5	0.059875	0.11218	0.950085
Zbtb8a	5	0.11558	0.11227	0.949736
Tuba1a	5	0.14316	0.11568	0.936742
Stag2	5	0.13379	0.11804	0.927971
Rab25	5	0.031498	0.12264	0.911368
Kpna3	5	-0.034499	0.12611	0.89925
Otud5	5	0.048788	0.12773	0.893707
Ctps	5	-0.050449	0.12956	0.887529
Sall1	5	0.11026	0.13644	0.865058
Sephs1	5	-0.11218	0.13987	0.854275
Tmem132a	5	-0.13894	0.14246	0.846307
Mmadhc	5	-0.11391	0.14668	0.833629
Ptpn18	10	0.055109	0.15061	0.822146
Sema4c	5	0.12959	0.15244	0.816901
Ppm1a	5	0.12032	0.15943	0.79743
Lypd6	5	0.059175	0.16018	0.795392
Jph4	5	0.13959	0.16247	0.789227
Pou3f1	5	0.0023461	0.1633	0.787014
Spryd7	5	0.016883	0.16472	0.783254
Cirh1a	5	-0.020468	0.17186	0.764825
Igsf9	5	0.0055722	0.1733	0.761201
Mdfi	5	-0.1065	0.1768	0.752518
Pold3	5	0.11421	0.18128	0.74165
Srsf1	5	0.12174	0.18342	0.736553
Slc38a1	5	0.10707	0.18884	0.723906
Syncrip	5	0.0079154	0.18992	0.721429
Amz1	10	0.040099	0.19924	0.700623
Zcchc3	5	0.10383	0.19989	0.699209
Atad1	5	0.05967	0.20286	0.692804
Otx2	10	0.0082985	0.20336	0.691734
Mex3a	5	0.096632	0.20607	0.685985
Aff3	10	0.082823	0.20711	0.683799
Trib3	5	0.058693	0.20873	0.680415
Daxx	5	-0.02723	0.21564	0.666271
Srfbp1	5	-0.085191	0.21881	0.659933
Spred3	5	-0.028006	0.22088	0.655844
Ing1	10	-0.092847	0.22413	0.6495
Smarcc1	5	-0.090994	0.22512	0.647586
Trpc4	5	0.044063	0.22548	0.646892
Hspa9	5	-0.053092	0.23139	0.635655
Slc5a5	5	0.026882	0.23318	0.632309
Eif4g2	10	-0.069862	0.23633	0.626481
Kif21a	5	0.043799	0.24071	0.618506
Gdf11	5	0.025082	0.24093	0.618109
Usp1	5	0.01614	0.24873	0.604272
Inppl1	5	-0.23372	0.253	0.596879
Gfm2	5	-0.049881	0.25605	0.591675
Dpy30	5	-0.013825	0.25815	0.588128
Cstf2	5	-0.006752	0.26513	0.576541
Tet1	5	0.040312	0.27079	0.567367
Inhbe	5	0.020656	0.27114	0.566806
Tcte2	5	-0.068176	0.27397	0.562297
Mrps27	5	-0.094117	0.28007	0.552733
Rragb	5	0.0015856	0.29185	0.53484
Tomm70a	5	-0.18422	0.29768	0.52625
Adk	10	-0.14922	0.29927	0.523937
Memo1	5	-0.09208	0.30058	0.52204
Rassf9	5	0.03438	0.30347	0.517884
Thbs4	5	-0.13411	0.30921	0.509746
Chchd1	5	-0.12473	0.31082	0.507491
Rbpj	5	0.031802	0.31243	0.505247
Zmynd19	5	0.0018095	0.31405	0.503001
Cthrc1	5	0.041605	0.31779	0.49786
Fam131b	5	0.061511	0.33187	0.479032
Tardbp	5	-0.092592	0.33672	0.472731
Esrp1	5	0.019565	0.33743	0.471816
Atp10a	5	-0.016875	0.3402	0.468266
Ccdc40	5	0.050775	0.34159	0.466495
Tal1	10	-0.21527	0.34903	0.457137
Mapk12	5	-0.14938	0.35118	0.45447
Nol12	5	0.038103	0.35621	0.448294
Traf4	5	-0.013021	0.35662	0.447794
Abcf2	5	0.03258	0.35946	0.444349
Znhit1	5	0.048691	0.36202	0.441267
Prss8	5	-0.21096	0.36738	0.434884
Dnmt3b	5	-0.0032492	0.36922	0.432715
Seh1l	5	-0.017593	0.37005	0.43174
Tns3	5	-0.2354	0.37247	0.428909
Aadat	5	-0.0015045	0.37735	0.423256
Sema6a	5	-0.071319	0.3806	0.419531
Dpy19l1	5	-0.0090255	0.38326	0.416507
Ssrp1	5	-0.036236	0.38848	0.410631
Prlr	5	0.018676	0.39035	0.408546
Bcl6b	5	-0.051492	0.39881	0.399234
Tcp1	5	-0.13802	0.40172	0.396077
Gpsm1	5	0.054914	0.40496	0.392588
Lsr	5	-0.037916	0.41153	0.385598
Artn	5	-0.067674	0.41405	0.382947
Lin28b	10	-0.030162	0.41416	0.382832
Setd7	5	-0.12547	0.41467	0.382297
Dcn	5	0.070353	0.41629	0.380604
Wdr89	5	0.018077	0.41656	0.380322
Fgr	5	-0.06272	0.41791	0.378917
Map1b	5	-0.12149	0.4276	0.368962
Dtx4	5	-0.051682	0.42921	0.36733
Cep97	5	0.077726	0.43565	0.360862
Cnksr3	5	-0.026857	0.43876	0.357773
Shmt2	5	0.068137	0.45318	0.343729
Arrdc1	5	-0.017273	0.4533	0.343614
Kdm4a	5	0.0076533	0.45555	0.341464
Ipo7	5	-0.050937	0.45809	0.339049
Nsun2	5	-0.067415	0.46128	0.336035
Acsl5	5	0.0092831	0.46924	0.328605
Mthfd2	5	0.009775	0.47875	0.319891
Cdh10	5	0.077352	0.48033	0.31846
Hnrnpab	5	-0.39791	0.48113	0.317738
Utp11l	5	-0.18498	0.48568	0.31365
Gspt1	5	-0.0032326	0.49019	0.309636
Cnih2	5	-0.10057	0.49136	0.3086
Vwa2	5	-0.23163	0.49244	0.307647
Nmral1	5	0.050168	0.49763	0.303093
Ndp	5	-0.030347	0.51477	0.288387
Crebzf	5	-0.010083	0.51876	0.285034
Jph1	5	0.01389	0.52711	0.278099
Kpnb1	5	-0.157	0.53986	0.267719
Fam220a	5	-0.144	0.54192	0.266065
Cks1b	5	0.020925	0.54808	0.261156
Zmynd8	10	-0.18976	0.54985	0.259756
Sall2	5	-0.14062	0.55012	0.259543
Trio	5	-0.18505	0.55215	0.257943
Ppm1g	5	0.060442	0.56419	0.248575
Spon1	5	-0.15075	0.57011	0.244041
Ddx3x	5	-0.11967	0.58937	0.229612
Med8	5	-0.236	0.61518	0.210998
Prkd2	5	-0.075554	0.62407	0.204767
Ptpn13	5	-0.15606	0.62933	0.201122
Hapln4	5	-0.19194	0.63107	0.199922
2610528J11Rik	5	-0.29792	0.63625	0.196372
Tmem151a	10	-0.00030484	0.64469	0.190649
Car4	5	-0.085302	0.64475	0.190609
Clcf1	5	-0.08345	0.64643	0.189478
Ephb1	5	-0.08833	0.66128	0.179615
Gart	5	-0.18249	0.67405	0.171308
Anp32b	5	-0.059881	0.67562	0.170298
Ncan	5	-0.070742	0.70576	0.151343
St6gal1	5	-0.034702	0.70721	0.150452
Dnmt3a	10	-0.25533	0.71607	0.145045
Mphosph6	5	-0.17245	0.74415	0.12834
Nol10	5	-0.24948	0.75932	0.119575
Klf7	5	-0.06881	0.77141	0.112715
Bub3	5	0.072934	0.7761	0.110082
Rasef	5	-0.13381	0.78187	0.106865
Sub1	5	-0.11356	0.78414	0.105606
Trim27	5	-0.10705	0.78639	0.104362
D19Bwg1357e	5	-0.15479	0.79194	0.101308
Flnc	5	-0.070294	0.79303	0.10071
Mnd1	5	-0.14386	0.79951	0.0971761
Naprt1	5	-0.13161	0.80789	0.0926478
Gtpbp4	5	-0.20466	0.81198	0.0904547
Tbcb	5	-0.2114	0.82951	0.0811784
Ncl	5	-0.12085	0.83322	0.0792403
Gabra3	5	-0.1589	0.83414	0.0787611
Pphln1	5	-0.024597	0.85167	0.0697287
Serpinf1	5	-0.25546	0.85499	0.068039
Pbdc1	5	0.024945	0.86768	0.0616404
Use1	5	-0.056639	0.88017	0.0554334
Zfp512	5	-0.18755	0.88572	0.0527035
Gareml	5	-0.16072	0.90233	0.0446346
Fam84a	5	-0.059298	0.90703	0.0423783
Pink1	5	-0.16714	0.90875	0.0415556
Cct2	5	-0.15577	0.911	0.0404816
Tmem167	5	-0.0010317	0.92407	0.0342951
Mfsd2a	5	-0.018803	0.92649	0.0331593
Gpm6a	5	0.00072179	0.92838	0.0322742
Crabp2	5	-0.15949	0.93338	0.0299415
Rab33a	5	-0.10895	0.94056	0.0266135
Pim2	5	-0.46373	0.94599	0.0241135
Non_targeting_Mouse_CRISPRa	59	-0.1197	0.94827	0.023068
Fkbp4	5	-0.019712	0.95785	0.0187025
Banf1	5	-0.067162	0.96703	0.0145601
Nasp	5	-0.042498	0.96923	0.0135732
Gstt2	5	-0.313	0.9767	0.0102388
Tmem189	10	-0.10738	0.97873	0.0093371
Nr2f6	5	-0.44872	0.98424	0.00689899
Acsl4	5	-0.25448	0.9917	0.00361969
Myrf	5	-0.26158	0.99398	0.00262235
